# Improving deep models of protein-coding potential with a Fourier-transform architecture and machine translation task

**DOI:** 10.1101/2023.04.03.535488

**Authors:** Joseph D. Valencia, David A. Hendrix

## Abstract

Ribosomes are information-processing macromolecular machines that integrate complex sequence patterns in messenger RNA (mRNA) transcripts to synthesize proteins. Studies of the sequence features that distinguish mRNAs from long noncoding RNAs (lncRNAs) may yield insight into the information that directs and regulates translation. Computational methods for calculating protein-coding potential are important for distinguishing mRNAs from lncRNAs during genome annotation, but most machine learning methods for this task rely on previously known rules to define features. Sequence-to-sequence (seq2seq) models, particularly ones using transformer networks, have proven capable of learning complex grammatical relationships between words to perform natural language translation. Seeking to leverage these advancements in the biological domain, we present a seq2seq formulation for predicting protein-coding potential with deep neural networks and demonstrate that simultaneously learning translation from RNA to protein improves classification performance relative to a classification-only training objective. Inspired by classical signal processing methods for gene discovery and Fourier-based image-processing neural networks, we introduce LocalFilterNet (LFNet). LFNet is a network architecture with an inductive bias for modeling the three-nucleotide periodicity apparent in coding sequences. We incorporate LFNet within an encoder-decoder framework to test whether the translation task improves the classification of transcripts and the interpretation of their sequence features. We use the resulting model to compute nucleotide-resolution importance scores, revealing sequence patterns that could assist the cellular machinery in distinguishing mRNAs and lncRNAs. Finally, we develop a novel approach for estimating mutation effects from Integrated Gradients, a backpropagation-based feature attribution, and characterize the difficulty of efficient approximations in this setting.
