## Supplementary Table 3 for "Improving deep models of protein-coding potential with a Fourier-transform architecture and machine translation task"

### Sheet: Sheet1
Host lncRNA	RefSeq ID	Peptide	Transcript length (bp)	Peptide length (aa)	PubMed	Paper listed on GenBank?	Notes
HOXB-AS3	NR_033201.2	MPVLPGTQRYPHQRRRFQAAGGGAESGKRGSEEAPGVAWSGSESGRDAATPAW	611	53	28985503	Y
LINC00266-1	NR_040415.1	MIQQEEIRKLEEEKKQLEGEIIDFYKMKAASEALQTQLSTDTKKDKHPDPYEFLLLRKIKHPGFNEELSPC	723	71	32245947	Y
LINC00961	NM_001348107.3	MGAKAPRGPKVAQWAMETAVIGVVVVLFVVTVAITCVLCCFSCDSRAQDPQGGPGRSFTVATFRQEASLFTGPVRHAQPVPSAQDFWTFM	1605	90	28024296	Y	GenBank uses shorter 75 bp peptide, this is the ORF translation mentioned in the paper
LINC00908	NR_015417.1	MTTKMRRLRPSAPSGLGQEQEAEVVEGCFPAVTETPFAPAYIKKRGGRIWSSDPRSDGEH	2273	60	31816634	Y
LOC90024	NR_033874.1	MRTKPQRPRATRSYLGQPCGSPRRTEETGETWERVAFSLFTHTCTQPLAG TVDTHLPSLLLPVILHPLGAASAGRALEPKADPHTCPYGRKESRGEKVRR GRAKSNSGPNVPGPPAAPQSLKSGSPSTRR	810	130	32440474	N	Paper inexplicably links to NR_040415 (LINC00266-1 shown above), this id was found with RefSeq search and matches the description in text.lncPEP lists a 153 bp variant without explanation, this is the ORF translation mentioned in the paper
1810058I24Rik	NM_001384235.1	MLQFLLGFTLGNVVGMYLAQNYEMPNLAKKLEEIKKDLEAKKKPPSS		47	31836654	Y
LINC00116	NM_001384134.1	MADVSERTLQLSVLVAFASGVLLGWQANRLRRRYLDWRKRRLQDKLAATQ KKLDLA	427	56	30796188	Y	lncPEP lists a version with substiutions, this is the RefSeq
KY559104	GenBank: KY559104.2	MMFVLLNTLRCVGQPHHGEWTEPAYHMLRLRSPGLMIGAIQDLSSLPSQRAMSFRKCAGLVSRTIFFRGLFLNLFRGVGKTHSEELFHKHVAIISADFLLRFPSNDCISPVEMGCVCCCTSQADVGDPVCFVAVGTVAILERTY	2536	144	32755630	N	Paper says 145 aa, GenBank and lncPep say 144
LINC-PINT	BK010446.1	MLWLPDRGSCSARSPSGMLRGAPGGWRYGRRCGRRRQSCCCCCCCSHVGAPLSFHREASLVSHDGHDIMKQHCGEESIRGAHGYKNK	1084	87	30367041	Y
MINION	NM_001315494.2	MPTPLLPLLLRLLLSCLLLPAARLARQYLLPLLRRLARRLGSQDMREALLGCLLFILSQRHSPDAGEASRVDRLERRERLGPQK	854	84	28569745	Y	Human variant found from NP_001302423.1 from Fig1
LOC550643	NM_001348129.2	MGDQPCASGRSTLPPGNAREAKPPKKRCLLAPRWDYPEGTPNGGSTTLPSAPPPASAGLKSHPPPPEK	2344	68	27918561	Y	lncPep missing trailing EK from
LINC00948	NM_001304732.2	MTGKNWILISTTTPKSLEDEIVGRLLKILFVIFVDLISIIYVVITS	857	46	25640239	Y
LOC100507537 = STRIT1 = DWORF	NM_001352129	MAEKAGSTFSHLLVPILLLIGWIVGCIIMIYVVFS	783	34	26816378	Y
EPR	BC030870.1	MELPFTNLEVAFILLAFFIFSLFTLASIYTSPNERNEDDDFHLKEKRRKR KEFKGKKNCSDEEHKIETMQP	1216	71	31036808	N
LINC00998	NM_001352687.2	MTSVSTQLSLVLMSLLLVLPVVEAVEAGDAIALLLGVVLSITGICACLGVYARKRNGQM	1099	59	32461121	Y	NM_001352688.2
MIR155HG	NR_001458.3	MEMALMVAQTRKGKSVV	1500	17	32671205	N
Aw112010	AW112010.1	LSCKMSPIPLIFIFGGVLIICLMQQYLAYKSSKNVVKVFCHQANDVHIYQTQVVMTNTLETSSGKSHPLGRSGEIQSLKKQN	536	82	30542152	N	non-AUG start
lnc-Rps4	NR_003634.2	MARGPKKHLKRVAAPRHWMLDKLTGVFAPRPSAGPHRLRECLPLAIFLRN RLKYALTGDEVKKICMQRLIKVDGKVRTDVAYPAGFMDVISIDKSGENFR LVYDTKGRFAVHRITPEEAKYKLCKVRKVFVGTKGIPHLVTHDARTIRYP DPLIKVNDTVQISLDSGKITDAIKFDTGNLCMVTGGANLGRIGVITNRER HPGSFDVVHVKDANGNGFATRLSNIFVIGKGNKPWISLPRGKGIRLTIAE ERDKRLAAKQSG	941	262	33429084	N
UBAP1-AST6	NR_033243.1	MAHGNLCLLGSSHPPTSASQVAGTTGSKWLLRSWVQIFMGLSVTLMMSHL RQETNSKHQLKLVYLLASPCLIVCRLSEKYSMTSLWKRKPLSGLKRLRKS KKPSGKQSAKLRKQKLK	2843	117	31340039	N	The updated version, NR_033243.3, is listed as an NMD candidate
LINC00278	NR_046502.1	MLSGQLQPEGRSALPQPGAAL	537	21	32169859	Y
LINC00665	NR_038278.1	MGRWRVSSVESWPFASTGGKLAIATAGTGTQAAPRPFLIRPPDSWALALA LM	1749	52	31755573	Y
LINC00689	NR_024394.1	MEGVFPSVKLTTWLPSCEDLTLPGGRGRLTPSIIAVTLPSLVVSLLGSVC	4082	50	28487214	Y
